# Full-length transcriptome maps of reef-building coral illuminate the molecular basis of calcification, symbiosis, and circadian genes

**DOI:** 10.1101/2022.03.23.485437

**Authors:** Tingyu Han, Xin Liao, Yunchi Zhu, Yunqing Liu, Na Lu, Yixin Li, Zhuojun Guo, J.-Y. Chen, Chunpeng He, Zuhong Lu

## Abstract

**Background:** Reef-building corals are critical species for sustaining coral reefs and are highly threatened by global climate change. However, relevant transcriptomic data largely rely on short-read sequencing, which severely limits the understanding of coral molecular mechanisms and leaves many important biological questions unresolved.

**Results:** We sequenced the full-length transcriptomes of four common and frequently dominant reef-building corals, including two Robusta clade species, *Pocillopora damicornis* and *Pocillopora verrucosa*, and two Complexa clade species, *Acropora muricata* and *Montipora foliosa,* using the PacBio Sequel II platform. We obtained information on gene functions, structures and expression profiles. Among them, a comparative analysis of biomineralization-related genes provided insights into the molecular basis of coral skeletal density. The gene expression profiles of the symbiote Symbiodiniaceae were also isolated and annotated from the holobiont sequence data; these profiles showed more highly convergent traits related to gene structure and expression level than those of coral hosts. Interestingly, we observed that intracellular algal cells share some evolutionary convergence between intracellular symbiosis in corals and intracellular digestion in amphioxus. Finally, a phylogenetic analysis of key circadian clock genes among 27 evolutionarily representative species indicated that there are four key members in early metazoans, including *cry* genes; *Clock* or *Npas2*; *cyc* or *Arntl*; and *tim*, while *per*, as the fifth member, occurs in Bilateria.

**Conclusions:** Our work overcomes the incompleteness of short-read sequencing and illuminates the molecular basis of calcification, symbiosis, and circadian genes, thus providing a foundation for further work on the manipulation of skeleton production or symbiosis to promote the survival of these important organisms.
