## Additional file 3: Table S2. Data processing statistics of four reef-building corals for "Full-length transcriptome maps of reef-building coral illuminate the molecular basis of calcification, symbiosis, and circadian genes"

### Sheet: Table S2.1-2.10
Table S2.1 Statistics of Polymerase Reads
Sample	Polymerase Read Bases(G)		Polymerase Reads		Polymerase Read Length (mean)		Polymerase Read N50
Pocillopora damicornis	25.34		359621		70475		115685
Pocillopora verrucosa	27.8		304052		91444		161602
Acropora muricata	22.32		365092		61139		113741
Montipora foliosa	21.44		319734		67062		124465
Table S2.2 Statistics of Subreads
Sample	Subreads base(G)		Subreads number		Average subreads length		N50
Pocillopora damicornis	24.43		11693313		2090		2750
Pocillopora verrucosa	26.52		16171363		1641		1768
Acropora muricata	21.36		12933963		1652		1793
Montipora foliosa	20.24		16024767		1263		1393
Table S2.3 Statistics of CCS
Sample	CCS_number		Min_length		Max_length		Mean_length		N50
Pocillopora damicornis	334111		50		14779		2924		3369
Pocillopora verrucosa	292565		50		14770		1930		2095
Acropora muricata	341490		50		14782		1918		2071
Montipora foliosa	305153		50		14990		1499		1643
Table S2.4 Classification statistics of full-length transcript
Sample	CCS_number		CCS_mean_num_ passes		NFL		FL		FLNC		FLC		FLNC_mean_ readlength		FLNC/CCS
Pocillopora damicornis	334111		8		85945		248166		245504		1845		2662		0.7348
Pocillopora verrucosa	292565		9		41609		250956		249577		1097		1793		0.8531
Acropora muricata	341490		8		64371		277119		273822		2767		1710		0.8018
Montipora foliosa	305153		9		53576		251577		238498		12671		1249		0.7816
Table S2.5 Statistics of FLNC
Sample	FLNC_number		Min_length		Max_length		Mean_length		N50
Pocillopora damicornis	245504		50		14030		2662		3042
Pocillopora verrucosa	249577		50		14010		1793		1977
Acropora muricata	273822		50		13455		1710		1887
Montipora foliosa	238498		50		11148		1249		1409
Table S2.6 Statistics of Polished consensus
Sample	Consensus_number		Min_length		Max_length		Mean_length		N50
Pocillopora damicornis	20994		51		9897		2592		2874
Pocillopora verrucosa	24860		52		7861		1907		2079
Acropora muricata	31571		55		6991		1726		1890
Montipora foliosa	26455		55		5944		1288		1457
Table S2.7 Statistics of before and after correction
Sample	Type		Total_nucleotides		Total_number		Mean_length		Min_length		Max_length		N50		N90
Pocillopora damicornis	Before_correct		53551205		20609		2599		51		9897		2879		1771
	After_correct		53525923		20609		2598		51		9888		2878		1770
Pocillopora verrucosa	Before_correct		46215742		24174		1912		52		7861		2086		1228
	After_correct		46199038		24174		1912		52		7861		2085		1228
Acropora muricata	Before_correct		53989802		31242		1729		55		6991		1894		1113
	After_correct		53962499		31242		1728		54		6991		1893		1113
Montipora foliosa	Before_correct		32964059		25460		1295		55		5944		1471		788
	After_correct		32946745		25460		1295		55		5942		1470		788
Table S2.8 Statistics of before and after de-redundancy
Sample	Transcripts length interval		<500bp		500-1kbp		1k-2kbp		2k-3kbp		>3kbp		Total
Pocillopora damicornis	Number of transcripts		369		978		4854		8311		6097		20609
	Number of Genes		165		681		3187		5596		4538		14167
Pocillopora verrucosa	Number of transcripts		60		2014		13008		6695		2397		24174
	Number of Genes		29		852		5921		4140		1880		12822
Acropora muricata	Number of transcripts		122		3934		17991		7416		1779		31242
	Number of Genes		59		1306		6898		4213		1324		13800
Montipora foliosa	Number of transcripts		918		8487		12877		2824		354		25460
	Number of Genes		258		2692		5778		1888		289		10905
Table S2.9 Statistics of unigene-to-transcript number
Sample	1	2	3	4	5	6	7	8	9	≥10
Pocillopora damicornis	10443	2471	798	223	116	44	23	9	10	30
Pocillopora verrucosa	8302	2246	973	476	282	147	115	72	48	161
Acropora muricata	7887	2541	1200	745	417	268	187	139	88	328
Montipora foliosa	6244	1873	978	537	354	251	174	113	90	291
Table S2.10 Statistics of final sequences
Sample	Total_nucleotides		Total_number		Mean_length		Min_length		Max_length		N50		N90
Pocillopora damicornis	37789046		14167		2668		51		9888		2954		1793
Pocillopora verrucosa	26815900		12822		2092		107		7861		2313		1346
Acropora muricata	26460536		13800		1918		183		6991		2126		1230
Montipora foliosa	16046476		10905		1472		69		5942		1678		905
