## Additional file 5: Table S4. Gene structural analysis results statistics for "Full-length transcriptome maps of reef-building coral illuminate the molecular basis of calcification, symbiosis, and circadian genes"

### Sheet: Table S4.1
Table S4.1 CDS prediction result statistics
Sample name	Pocillopora damicornis	Pocillopora verrucosa	Acropora muricata	Montipora foliosa
CDS (Number)	14101	12675	13538	10295
Unigenes (Number)	14402	13248	14174	11562
percentage	0.9791	0.956748	0.955129	0.890417

### Sheet: Table S4.2
Table S4.2 TF family statistics
Pocillopora damicornis		Pocillopora verrucosa		Acropora muricata		Montipora foliosa
TF	NUM	TF	NUM	TF	NUM	TF	NUM
ZBTB	97	zf-C2H2	66	ZBTB	68	Homeobox	55
zf-C2H2	78	ZBTB	59	Homeobox	61	zf-C2H2	41
Homeobox	62	Homeobox	56	zf-C2H2	56	bHLH	34
bHLH	39	bHLH	45	bHLH	48	TF_bZIP	30
TF_bZIP	34	TF_bZIP	32	TF_bZIP	28	ZBTB	23
ETS	29	ETS	29	ETS	24	HMG	21
HMG	25	HMG	26	HMG	24	Fork	10
THAP	22	Fork	19	Fork	16	MYB	9
Fork	18	THAP	14	MYB	14	ETS	8
MYB	11	MYB	10	MH1	7	RXR-like	7
RXR-like	10	IRF	7	RXR-like	7	zf-LITAF-like	7
IRF	9	MH1	6	THAP	6	CSD	6
P53	9	T-box	6	T-box	6	THAP	4
zf-GATA	9	RXR-like	6	NF-YC	6	MBD	3
ARID	7	zf-LITAF-like	6	zf-LITAF-like	5	RHD	2
MH1	7	Pou	5	PAX	5	C/EBP	2
T-box	7	SRF	5	CSD	5	CP2	2
zf-LITAF-like	6	NF-YC	5	zf-MIZ	4	NF-YC	2
SRF	6	PAX	4	zf-GATA	4	SRF	2
zf-C2HC	5	zf-MIZ	4	SRF	4	MH1	2
zf-MIZ	5	P53	4	IRF	4	PAX	2
RFX	5	C/EBP	3	NF-YB	4	Pou	2
RHD	5	CSD	3	MBD	3	T-box	2
Pou	4	HMGI/HMGY	3	E2F	3	GCNF-like	1
AP-2	3	E2F	3	TSC22	3	NF-YB	1
E2F	3	NF-YA	3	HSF	2	HMGI/HMGY	1
C/EBP	3	ARID	2	Pou	2	TEA	1
CSD	3	MBD	2	RFX	2	CSL	1
DM	3	GTF2I	2	AP-2	2	ESR-like	1

### Sheet: Table S4.3
Table S4.3 SSR summary results
Species	Number	Repeat(5-8)	Repeat(9-12)	Repeat(13-16)	Repeat(17-20)	Repeat(21-24)
Pocillopora damicornis	Mono-	0	2956	619	102	28
	Di-	254	54	20	4	7
	Tri-	686	67	21	5	1
	Tetra-	100	1	2	2	0
	Penta-	19	0	0	0	0
	Hexa-	17	2	3	0	0
Pocillopora verrucosa	Mono-	0	2269	461	94	24
	Di-	230	57	11	13	10
	Tri-	498	56	11	5	0
	Tetra-	82	1	0	0	0
	Penta-	15	0	0	0	0
	Hexa-	11	4	0	0	0
Acropora muricata	Mono-	0	2558	545	89	21
	Di-	208	52	13	4	0
	Tri-	813	105	38	16	6
	Tetra-	47	4	1	1	1
	Penta-	13	0	0	0	0
	Hexa-	6	4	0	0	0
Montipora foliosa	Mono-	0	1287	330	93	17
	Di-	97	22	3	4	2
	Tri-	600	86	36	18	7
	Tetra-	38	5	2	0	0
	Penta-	12	0	0	0	0
	Hexa-	23	2	2	3	0
